# Glial Ca^2+^ Signaling Links Endocytosis to K^+^ Buffering around Neuronal Somas to Regulate Excitability

**DOI:** 10.1101/426130

**Authors:** Shirley Weiss, Jan E. Melom, Kiel G. Ormerod, Yao V. Zhang, J. Troy Littleton

## Abstract

Glial-neuronal signaling at synapses is widely studied, but how glia interact with neuronal somas to regulate neuronal function is unclear. *Drosophila* cortex glia are restricted to brain regions devoid of synapses, providing an opportunity to characterize interactions with neuronal somas. Mutations in the cortex glial *NCKX*^*zydeco*^ elevate basal Ca^2+^, predisposing animals to seizures. To determine how cortex glial Ca^2+^ signaling controls neuronal excitability, we performed an *in vivo* modifier screen of the *NCKX*^*zydeco*^ seizure phenotype. We show that elevation of glial Ca^2+^ causes hyperactivation of calcineurin-dependent endocytosis and accumulation of early endosomes. Knockdown of sandman, a K_2P_ channel, recapitulates *NCKX*^*zydeco*^ seizures. In addition, restoring glial K^+^ buffering by ectopically expressing a leak K^+^ channel abolishes *NCKX*^*zydeco*^ seizures. These data provide an unexpected link between glial Ca^2+^ signaling and the more well-known roles of glia in K^+^ buffering as a key mechanism for regulating neuronal excitability.

**Impact statement:** The current study provides evidence for a direct link between glial calcium signaling to classical functions of glia in buffering external K^+^ as a mechanism to regulate neuronal excitability.
