## Supplemental Tables for "Glial Ca^2+^ Signaling Links Endocytosis to K^+^ Buffering around Neuronal Somas to Regulate Excitability"

### Sheet: Table S2_All RNAis
Table S2. Summary of RNAi lines used in this study.
Related to Figure 1.
CG#	gene	Stock #
CG10001	AstA-R2	25935
CG1004	rho	28690
CG10047	Syt4	26730
CG10060	Gαi	31133
CG10060	Gαi	34924
CG10060	Gαi	35407
CG10060	Gαi	40890
CG10079	Egfr	25781
CG10079	Egfr	31525
CG10082	CG10082	32431
CG10082	CG10082	33717
CG10119	LamC	31621
CG10130	Sec61β	v107784
CG10130	Sec61β	v8785
CG10143	Adgf-E	v51565
CG10157	GILT2	v104414
CG10157	GILT2	v12909
CG10181	Mdr65	28664
CG10181	Mdr65	35035
CG10191	Poc1	v108219
CG10191	Poc1	v38353
CG10212	SMC2	32369
CG10212	SMC2	v103406
CG10229	Kat60	28375
CG10244	Cad96Ca	27266
CG10275	kon	31584
CG10275	kon	v106680
CG10326	Arl6IP1	36065
CG10326	Arl6IP1	v104790
CG10342	NPF	27237
CG10342	NPF	v108772
CG10369	Irk1	25823
CG10369	Irk1	42644
CG10369	Irk1	v107389
CG10369	Irk3	26720
CG10369	Irk3	v101174
CG1044	dos	31766
CG10480	Rcc1	36067
CG10480	Rcc1	v38388
CG10497	Sdc	51723
CG10537	Rdl	31286
CG10537	Rdl	31662
CG10537	Rdl	v100429
CG10537	Rdl	v41101
CG10539	S6k	41702
CG10539	S6k	41895
CG10539	S6k	42572
CG10540	cpa	31124
CG10545	Gβ13F	31134
CG10545	Gβ13F	35041
CG10545	Gβ13F	v100011
CG1056	5-HT2A	31882
CG10576	CG10576	34388
CG10576	CG10576	v107140
CG10617	Syt12	28508
CG10626	Lkr	25936
CG1063	Itp-r83A	25937
CG1063	Itp-r83A	v106982
CG1063	Itp-r83A	v6484
CG1063	Itp-r83A	v6486
CG10673	Prpk	35391
CG10693	slo	26247
CG10693	slo	31300
CG10693	slo	31677
CG10693	slo	55405
CG10697	Ddc	27030
CG10698	CrzR	26017
CG10702	CG10702	35289
CG10702	CG10702	v100842
CG10706	SK	27238
CG1071	E2f2	27995
CG1071	E2f2	v100990
CG10718	neb	28897
CG10726	barr	34068
CG10726	barr	v110433
CG10751	robl	v22761
CG10763	Gβ 5	28310
CG1081	Rheb	33966
CG10823	SIFaR	25831
CG10823	SIFaR	34947
CG1084	Cont	28923
CG1084	Cont	34867
CG10844	RyR	28919
CG10844	RyR	29445
CG10844	RyR	31540
CG10864	CG10864	25878
CG10864	CG10864	25878
CG10880	CG10880	v109476
CG10880	CG10880	v8591
CG10895	lok	35152
CG10923	Klp67A	27549
CG10952	eag	31678
CG10952	eag	31679
CG10952	eag	v100260
CG10952	eag	v9126
CG10971	Hip1	32504
CG1099	Dap160	25879
CG11001	Fkbp12	58245
CG11001	Fkbp12	v45014
CG11020	nompC	31512
CG11020	nompC	31689
CG11020	nompC	v105579
CG11027	Arf102F	27268
CG11027	Arf102F	v101456
CG11051	Nplp2	29430
CG11062	Actβ	29597
CG11084	pk	32413
CG11100	Mes2	32460
CG11100	Mes2	v109111
CG11124	sPLA2	v104059
CG11144	mGluR	25938
CG11144	mGluR	34872
CG11144	mGluR	41668
CG11144	mGluR	v103736
CG11144	mGluR	v1793
CG11154	ATPsynβ	27712
CG11155	CG11155	31991
CG11164	CG11164	v103608
CG11172	NFAT	32652
CG11172	NFAT	33593
CG11172	NFAT	36269
CG11172	NFAT	51422
CG11172	NFAT	v107032
CG11172	NFAT	v30566
CG11173	Snap29	25862
CG11217	CanB2	27270
CG11217	CanB2	38971
CG11217	CanB2	v104370
CG11217	CanB2	v28762
CG11242	TBCB	v103943
CG11242	TBCB	v38466
CG11278	Syx13	v102432
CG11278	Syx13	v8361
CG11282	caps	28020
CG11282	caps	v27097
CG11307	CG11307	v108230
CG11307	CG11307	v30050
CG11318	CG11318	v108136
CG11324	homer	27271
CG11324	homer	v18061
CG11325	AkhR	29577
CG11348	nAChRβ1	31883
CG11397	glu	32350
CG11397	glu	v10937
CG11430	olf186-F	v12221
CG11430	olf186-F	v12223
CG1147	NPFR	25939
CG11489	Srpk79D	55667
CG11489	Srpk79D	55881
CG11518	pygo	v100724
CG11518	pygo	v19692
CG11556	Rph	25950
CG11561	smo	27037
CG11579	Arm	31304
CG11579	Arm	31305
CG11579	Arm	35004
CG11614	nkd	v3004
CG11624	Ubi-p63E	33405
CG11652	Dph1	v103550
CG1168	7B2	27989
CG1171	Akh	27031
CG1171	Akh	34960
CG11798	chn	26779
CG11798	chn	v108695
CG11822	nAChRβ3	25927
CG11895	stan	26022
CG11895	stan	35050
CG11902	CG11902	29363
CG11902	CG11902	v16361
CG11910	alrm	28624
CG11910	alrm	v100085
CG1193	kat-60L1	32506
CG11937	amn	25797
CG11943	Nup205	v38608
CG11943	Nup205	v38610
CG11949	Cora	28933
CG11958	Cnx99A	41911
CG1200	Aplip1	26024
CG12002	Pxn	v107180
CG12002	Pxn	v15276
CG12008	kst	33933
CG12015	RabX6	26281
CG12030	Gale	v106750
CG12030	Gale	v47408
CG12061	CG12061	26248
CG12065	CG12065	34636
CG12065	CG12065	v104144
CG12066	Pka-C2	31243
CG12066	Pka-C2	31656
CG12066	Pka-C2	55859
CG12073	5-HT7	32471
CG1210	Pdk1	27725
CG1210	Pdk1	34936
CG1210	Pdk1	36071
CG12101	Hsp60A	34729
CG12110	Pld	32839
CG12110	Pld	38626
CG12110	Pld	v106137
CG12127	amx	63589
cg1214	ru	v101684
CG12156	Rab39	25953
CG12196	egg	31352
CG12196	egg	32445
CG1221	miple	28000
CG1221	miple	28067
CG1221	miple	v104623
CG12210	Syb	38234
CG12210	Syb	v30605
CG12230	car	34007
CG12232	Gαf	25930
CG12232	Gαf	43201
CG12232	Gαf	v17054
CG12232	Gαf	v17056
CG12251	AQP	51504
CG12264	Nfs1	32877
CG12290	CG12290	31873
CG12306	polo	33042
CG12317	JhI-21	v108509
CG12317	JhI-21	v45190
CG12345	ChAT	25856
CG12345	ChAT	60028
CG12348	Shaker	31680
cg12370	Dh44-R2	29610
CG12389	Fpps	v104362
CG12414	nAChRα4	31985
CG1242	Hsp83	32996
CG1242	Hsp83	33947
CG12443	ths	v102441
CG12473	stnB	28510
CG12500	stnA	28510
CG12532	AP-1-2β	28328
CG12532	AP-1-2β	31707
CG12559	rl	31387
CG12559	rl	34855
CG12796	mAChR-C	29612
CG12910	CG12910	v4043
CG12910	CG12910	v4044
CG12918	sel	v105503
CG12918	sel	v38082
CG12919	egr	v123432
CG12919	egr	v45252
CG12919	egr	v45253
CG12990	CG12990	v107287
CG13061	Nplp3	28760
CG13094	Dh31	v37763
CG13097	CG13097	v110762
CG13097	CG13097	v38676
CG13194	pyr	v36523
CG13229	CG13229	29419
CG13277	LSm7	30497
CG13277	LSm7	v23863
CG13317	Ilp7	31069
CG13317	Ilp7	32862
CG13366	CG13366	34656
CG13388	Akap200	28532
CG13388	Akap200	35651
CG13399	Chrac-14	31052
CG13399	Chrac-14	35652
CG13419	Burs	26719
CG1345	Gfat2	34740
CG1345	Gfat2	v17187
CG13480	Lk	25798
CG13575	CG13575	25827
CG13579	CG13579	28644
CG13586	ITP	25799
CG13586	ITP	v102708
CG13626	Syx18	26721
CG13626	Syx18	v1209
CG13633	AstA	25866
CG13687	Ptth	31380
CG13701	skl	28678
CG13702	AstC-R2	25940
CG13758	Pdfr	v106381
CG13772	Nlg2	28331
CG13780	Pvf2	v102072
CG13906	nerfin-1	28324
CG13906	nerfin-1	v101631
CG13968	sNPF	25867
CG13995	CG13995	26733
CG14026	tkv	31040
CG1403	Sep1	27709
CG1403	Sep1	v101445
CG1403	Sep1	v17344
CG14049	Ilp6	v102465
CG14080	Mkp3	55627
CG14080	Mkp3	57030
CG14084	Bet1	v8420
CG14107	CG14107	v102232
CG14107	CG14107	v47587
CG1411	CRMP	31786
CG14112	SNCF	32420
CG14112	SNCF	v100211
CG1416	CG1416	28762
CG14167	Ilp3	31492
CG14167	Ilp3	33681
CG14173	Ilp1	31491
CG14173	Ilp1	32861
CG14215	CG14215	v103547
CG14296	EndoA	27679
CG14296	EndoA	v24618
CG1433	Atu	v106074
CG1433	Atu	v17490
CG1435	CBP	31051
CG1435	CBP	v104064
CG1435	CBP	v5680
CG14358	CCHa1	v104974
CG14375	CCHa2	v102257
CG14396	Ret	25948
CG1455	CanA1	25850
CG1455	CanA1	v32283
CG14575	CapaR	27275
CG1458	Cisd2	33749
CG14593	CCHa2-R	25855
CG14629	CG14629	v107496
CG14629	CG14629	v51648
CG1467	Syx16	25884
CG14691	CG14691	31986
CG14715	CG14715	v12828
CG14723	HisCl1	28013
CG14734	Tk	25800
CG14750	Vps25	26286
CG14764	CG2923	v104347
CG14791	Rab27	31887
CG14813	δCOP	31764
CG14813	δCOP	v109455
CG14816	Pgam5	33346
CG14919	AstC	25868
CG14938	crol	v104313
CG14938	crol	v7779
CG1495	CaMKI	26726
CG1495	CaMKI	35362
CG1495	CaMKI	41900
CG14967	hob	44430
CG14967	hob	44431
CG14981	mge	v109502
CG15015	Cip4	31646
CG15015	Cip4	v108625
CG15081	Phb2	v110070
CG15081	Phb2	v32361
CG1511	Eph	28511
CG1511	Eph	35290
CG15113	5-HT1B	25833
CG15113	5-HT1B	33418
CG15141	CG15141	v108728
CG15141	CG15141	v19307
CG1515	Ykt6	v105648
CG1515	Ykt6	v19329
CG15221	CG15221	31888
CG15224	CkIIbeta	31254
CG15274	GABA-B-R1	28353
CG1528	γCOP	28889
CG15284	Pburs	v102690
CG15361	Nplp4	28793
CG1543	Tbh	27667
CG1548	cathD	28978
CG1548	cathD	v109651
CG15520	Capa	28345
CG15532	hdc	30489
CG15549	CG15549	v37376
CG1560	mys	27735
CG1560	mys	33642
CG15669	MESK2	29380
CG15744	CG15744	28516
CG1578	CG1578	v110560
CG1578	CG1578	v41600
CG15811	Rop	28929
CG1583	GIIIspla2	31118
CG1583	GIIIspla2	36757
CG1583	GIIIspla2	v8928
CG15855	Eip63F-1	v102809
CG15860	pain	31510
CG15860	pain	31511
CG15860	pain	v39477
CG15887	CG15887	35751
CG15887	CG15887	v9072
CG15899	Ca-α1T	26251
CG15899	Ca-α1T	v108827
CG15899	Ca-α1T	v31961
CG15899	Ca-α1T	v31963
CG15899	Ca-α1T	v48008
CG15899	Ca-α1T	v48009
CG15904	Ir56d	v6112
CG1609	Gcn2	35355
CG1615	Ork1	25885
CG1615	Ork1	53994
CG1616	dpa	28620
CG1618	comt	31470
CG1618	comt	31666
CG1634	Nrg	28724
CG1634	Nrg	37496
CG1634	Nrg	38215
CG1634	Nrg	v107991
CG1634	Nrg	v27202
CG1651	Ank	31115
CG1664	sbr	34945
CG1666	Hlc	28991
CG1667	Sting	31565
CG1667	Sting	v4031
CG16720	5-HT1A	25834
CG16720	5-HT1A	33885
CG16725	Smn	26288
CG16752	SPR	v106804
CG16757	Spn	28956
CG16757	Spn	v105888
CG16766	TyrRII	27670
CG1677	CG1677	v109697
CG1677	CG1677	v50195
CG16778	lov	31915
CG16778	lov	34651
CG1681	GstT4	v43041
CG16858	vkg	v106812
CG16876	NimC4	v101915
CG16876	NimC4	v36260
CG1688	CG1688	25809
CG16892	Aladin	v101415
CG16892	Aladin	v23844
CG16936	GstE12	v105772
CG16936	GstE12	v47081
CG16983	SkpA	28974
CG16983	SkpA	32870
CG16983	SkpA	32991
CG16987	daw	34974
CG17018	CG17018	v106964
CG17018	CG17018	v32810
CG17023	Dbp80	34682
CG17023	Dbp80	v109742
CG17060	Rab10	26289
CG17061	mthl10	v100829
CG17077	pnt	31936
CG17077	pnt	35038
CG17084	mthl9	v108967
CG1709	Vha100-1	26290
CG17090	Hipk	35363
CG17137	Porin2	25886
CG17142	pyx	v107870
CG17216	KP78b	35360
CG17216	KP78b	35449
CG17248	nSyb	31983
CG17248	nSyb	v44011
CG17248	nSyb	v49201
CG17248	nSyb	v49202
CG1725	dlg1	33620
CG1725	dlg1	33629
CG1725	dlg1	36771
CG17256	Nek2	28600
CG17256	Nek2	35328
CG17291	Pp2A-29B	29384
CG17291	Pp2A-29B	43283
CG17299	SNF4Aγ	26291
CG17299	SNF4Aγ	34726
CG17299	SNF4Aγ	35341
CG1732	Gat	29422
CG17336	Lcch3	32019
CG17336	Lcch3	50668
CG17348	drl	29602
CG17352	Culd	v100646
CG17352	Culd	v33284
CG1743	Gs2	32929
CG1743	Gs2	40949
CG17508	CG17508	v1487
CG1751	Spase25	v100757
CG17515	Rab21	29403
CG17520	CkIIα	31645
CG17528	CG17528	26292
CG17544	CG17544	v110169
cg17559	dnt	37469
CG17596	S6kII	27731
CG17596	S6kII	35583
CG17596	S6kII	51694
CG17596	S6kII	56031
CG1762	Itgbn	28601
CG1765	EcR	50712
CG17664	Eglp2	25924
CG17678	cta	31132
CG1768	dia	28541
CG1768	dia	33424
CG17697	fz	31036
CG17697	fz	31311
CG17746	CG17746	CG17795
CG17746	CG17746	v100178
CG17759	Gαq	31268
CG17759	Gαq	33765
CG17759	Gαq	36775
CG17762	Tomosyn	31980
CG17766	Rbcn-3B	v100294
CG17769	Acam	v20544
CG17795	mthl2	v26815
CG17800	Dscam1	29698
CG1782	Uba1	25957
CG17870	14-3-3ζ	28327
CG17870	14-3-3ζ	31498
CG17941	ds	28008
CG17941	ds	32964
CG17947	α-Cat	33430
CG17998	Gprk2	34843
CG18000	sw	30505
CG18039	GluRIID	26010
CG18039	GluRIID	v40929
CG18069	CaMKII	29401
CG18069	CaMKII	35330
CG18069	CaMKII	v100265
CG18069	CaMKII	v38930
CG18069	CaMKII	v47280
CG18076	shot	28336
CG18085	sev	31274
CG18090	Dsk	25869
CG18102	shi	28513
CG18102	shi	36921
CG18102	shi	v105971
CG18102	shi	v3798
CG18105	ETH	26242
CG1817	Ptp10D	v1102
CG1817	Ptp10D	v8010
CG18214	trio	27732
CG18231	CG18231	v101201
CG1825	Map60	32458
CG1825	Map60	v25306
CG18314	DopEcR	31981
CG18347	GC1	34890
CG1838	myo	31114
CG1838	myo	31200
CG18402	InR	31037
CG18402	InR	31594
CG18408	CAP	30506
CG18507	CG18507	35033
CG18507	CG18507	v7705
CG1856	ttk	26315
CG1856	ttk	v101980
CG18660	Nckx30C	27246
CG18660	Nckx30C	34385
CG18660	Nckx30C	34386
CG18660	Nckx30C	v51459
CG18660	Nckx30C	v51877
CG18734	Fur2	25959
CG18734	Fur2	v1021
CG18741	Dop1R2	26018
CG18745	CG18745	v100208
CG1900	Rab40	29579
CG1901	mav	34650
CG1901	mav	36809
CG1915	sls	31538
CG1915	sls	31539
CG1921	sty	31515
CG1921	sty	36709
CG1921	sty	v6948
CG1927	CG1927	v105926
CG1927	CG1927	v47175
CG1954	Pkc98E	29331
CG1954	Pkc98E	35275
CG1954	Pkc98E	44074
CG2049	Pkn	28335
CG2049	Pkn	42567
CG2049	Pkn	55876
CG2049	Pkn	57804
CG2051	Hat1	34730
CG2051	Hat1	v33459
CG2075	aly	v104705
CG2075	aly	v13673
CG2079	Dok	v108544
CG2086	drpr	v27086
CG2086	drpr	v4833
CG2108	Rab23	28025
CG2114	FMRFaR	25858
CG2160	Socs44A	42830
CG2185	elm	v29477
CG2194	su(r)	v100560
CG2204	Gαo	28010
CG2204	Gαo	34653
CG2204	Gαo	v19124
CG2297	Obp44a	28794
CG2297	Obp44a	v43203
CG2302	nAChRα3	27671
CG2310	CG2310	v104126
CG2310	CG2310	v1338
CG2316	CG2316	v107342
CG2316	CG2316	v12168
CG2331	TER94	31968
CG2331	TER94	32869
CG2346	FMRFa	25870
CG2374	lbm	27278
CG2381	Syt7	27279
CG2493	CG2493	v3929
CG2508	Cdc23	31735
CG2508	Cdc23	v107306
CG2520	lap	28358
CG2520	lap	39021
CG2520	lap	55241
CG2520	lap	v105767
CG2520	lap	v12732
CG2621	sgg	31308
CG2621	sgg	31309
CG2621	sgg	35364
CG2621	sgg	38293
CG2699	Pi3K21B	36810
CG2715	Syx4	31198
CG2715	Syx4	31667
CG2715	Syx4	v32413
CG2759	w	39549
CG2767	CG2767	v104191
CG2791	CD98hc	57746
CG2813	cold	v106864
CG2813	cold	v44197
CG2822	Shaw	28346
CG2827	Taldo	v106308
CG2827	Taldo	v25444
CG2835	Gαs	29576
CG2835	Gαs	v105485
CG2835	Gαs	v24958
CG2852	CG2852	v102376
CG2852	CG2852	v15069
CG2872	AstA-R1	27280
CG2885	RabX2	32360
CG2893	zyd	v40987
CG2902	NMDA-R1	25941
CG2902	NMDA-R1	v104773
CG2903	Hrs	28026
CG2903	Hrs	33900
CG2903	Hrs	34860
CG2916	Sep5	31216
CG2916	Sep5	v106346
CG2916	Sep5	v25454
CG2921	CG2921	52965
CG2934	VhaAC39-1	35029
CG2945	cin	28949
CG2999	unc-13	29548
CG2999	unc-13	v101383
CG2999	unc-13	v33606
CG2999	unc-13	v33609
CG30075	CG30075	v25563
CG30106	CCHa1-R	27669
CG3022	GABA-B-R3	26729
CG3022	GABA-B-R3	v108036
CG3022	GABA-B-R3	v50176
CG3024	Torsin	v110073
CG3024	Torsin	v30985
CG30344	CG30344	v7378
CG30344	CG30344	v7379
CG30361	mtt	32376
CG30361	mtt	v102982
CG30467	CG30467	v21203
CG30483	Prosap	27284
CG30496	CG30496	v21244
CG3086	MAPk-Ak2	35317
CG3086	MAPk-Ak2	41894
CG3086	MAPk-Ak2	57013
CG31045	Mhcl	51456
CG31096	Lgr3	28789
CG31103	CG31103	28359
CG31106	CG31106	29582
CG31118	RabX4	28704
CG31132	BRWD3	v110808
CG31136	Syx1A	25811
CG31136	Syx1A	v33112
CG31136	Syx1A	v3313
CG31136	Syx1A	v38399
CG31196	14-3-3ε	31497
CG31201	GluRIIE	25942
CG31201	GluRIIE	49547
CG31201	GluRIIE	v103530
CG31235	CG31235	28773
CG31235	CG31235	v107974
CG3127	Pgk	33632
CG3127	Pgk	33633
CG31272	CG31272	28030
CG31284	wtrw	v107423
CG3129	Rab18	27665
CG3139	Syt1	31289
CG3139	Syt1	31668
CG3139	Syt1	v8874
CG31431	CG31431	35248
CG31510	CG31510	v101010
CG31510	CG31510	v6266
CG3159	dEaat2	40832
CG3159	dEaat2	v104371
CG31646	DIP-θ	28654
CG31660	smog	v110641
CG3167	MAN1	v108906
CG3168	CG3168	29301
CG31695	scw	v105303
CG3171	Tre1	27672
CG31764	vir-1	v102534
CG31795	IA-2	33672
CG3180	RpII140	45960
CG3180	RpII140	v110216
CG31814	CG31814	31740
CG3182	Erg/Sei	31681/2
CG31911	Ent2	v100464
CG31911	Ent2	v7618
CG31937	CG17711	v3449
CG31991	mdy	v100003
CG31991	mdy	v6367
CG32031	Argk	31959
CG32031	Argk	35221
CG32036	CG32036	v51970
CG32037	CG32037	v109363
CG3210	Drp1	27682
CG32134	btl	v110277
CG32149	RhoGAP71E	32417
CG32149	RhoGAP71E	v41861
CG32178	Adgf-A2	v8414
CG32179	Krn	v104299
CG32183	Ccn	31715
CG3227	insv	v34494
CG32365	CG13682	v104119
CG32423	shep	29621
CG32423	shep	33996
CG32435	chb	34669
CG32435	chb	35442
CG32435	chb	v108620
CG32451	SPoCk	28352
CG32451	SPoCk	44040
CG32451	SPoCk	v22975
CG32475	mthl8	v100246
CG32486	CG32486	35465
CG32486	CG32486	41908
CG32498	dnc	27250
CG3252	NAAT1	v106027
CG32538	nAChRα7	27251
CG32540	CCKLR-17D3	28333
CG32540	CCKLR-17D3	v102039
CG32666	Drak	29449
CG32666	Drak	36055
CG32666	Drak	44102
CG32666	Drak	55904
CG32670	Rab9Fb	34374
CG3269	Rab2	28701
CG32742	Cdc7	36625
CG32742	Cdc7	55884
CG32742	Cdc7	57798
CG32843	Dh31-R	25925
CG32843	Dh31-R	v101995
CG32848	VAChT	v40918
CG32975	nAChRα5	25943
CG3302	Crz	25999
CG33094	Synd	27297
CG33101	Nsf2	27685
CG33135	KCNQ	27252
CG33151	Gr59e	25815
CG3320	Rab1	27299
CG33229	CG33229	v49197
CG33229	CG33229	v49217
CG3324	Pkg21D	27686
CG33273	Ilp5	31378
CG33273	Ilp5	33683
CG33344	CCAP-R	31490
CG33344	CCAP-R	v102995
CG33484	zormin	34039
CG33513	Nmdar2	26019
CG33513	Nmdar2	40846
CG33513	Nmdar2	40928
CG33513	Nmdar2	v3196
CG33517	Dop2R	26001
CG33517	Dop2R	v11470
CG33519	Unc-89	34000
CG3352	ft	29566
CG3352	ft	34970
CG33527	SIFa	29428
CG33528	Vmat	31257
CG33531	Ddr	v101831
CG33547	Rim	27300
CG33639	CG33639	v108753
CG33653	Cadps	31984
CG33653	Cadps	v110055
CG33653	Cadps	v25291
CG33653	Cadps	v25292
CG33950	trol	29440
CG33976	Octβ2R	34673
CG33979	capt	33010
CG3408	CG3408	v36306
CG34157	Dys	31553
CG34157	Dys	55641
CG3431	Uch-L5	35433
CG3431	Uch-L5	v103481
CG3433	Coprox	v105125
CG34366	Shawl	25819
CG34378	Pvf3	v110248
CG34381	TrissinR	v107943
CG34392	Epac	29317
CG34396	CG34396	26011
CG34405	NaCP60E	26012
CG3441	Nplp1	25872
CG34410	Rab26	31177
CG34411	Lgr4	v108915
CG34438	Cap-G	v108841
CG34438	Cap-G	v40047
CG3510	CycB	34544
CG3510	CycB	v109611
CG3530	CG3530	25864
CG3539	Slh	34335
CG3561	Dbp21E2	v106994
CG3561	Dbp21E2	v43773
CG3588	CG3588	v109875
CG3588	CG3588	v14537
CG3612	blw	28059
CG3618	CG3618	28303
CG3618	CG3618	v100941
CG3620	norpA	31113
CG3620	norpA	31197
CG3620	norpA	v105676
CG3624	babos	v36304
CG3664	Rab5	30518
CG3664	Rab5	34832
CG3664	Rab5	v103945
CG3664	Rab5	v34094
CG3664	Rab5	v34096
CG3665	Fas2	28990
CG3665	Fas2	34084
CG3690	CG3690	27688
CG3692	CalpC	v107844
CG3692	CalpC	v45939
CG3694	Gγ 30A	25932
CG3694	Gγ 30A	34484
CG3694	Gγ 30A	v102706
CG3694	Gγ 30A	v26872
CG3714	Naprt	61875
CG3725	SERCA	25928
CG3725	SERCA	v107446
CG3725	SERCA	v4474
CG3747	dEaat1	43287
CG3747	dEaat1	v109401
CG3762	Vha68-2	34582
CG3798	Nmda1	28361
CG3822	KaiR1D	25852
CG3837	Sdr	35277
CG3837	Sdr	v105549
CG3847	CG3847	v101837
CG3849	Lasp	26305
CG3856	Oamb	31171
CG3856	Oamb	31233
CG3870	RabX1	28033
CG3887	SelT	53265
CG3954	csw	31760
CG3954	csw	33619
CG3954	csw	35215
CG3954	csw	35638
CG3954	csw	v108352
CG3954	csw	v21756
CG3954	csw	v21757
CG3966	ninaA	v51855
CG3985	Syn	27304
CG3988	γSnap1	28707
CG3992	srp	28606
CG3992	srp	34080
CG3998	zf30C	35678
CG3998	zf30C	v15754
CG4001	Pfk	34336
CG4006	Akt1	31701
CG4007	Nrk	v103804
CG40129	Gprk1	28354
CG4032	Abl	28325
CG40411	Parp	31397
CG40411	Parp	34888
CG40411	Parp	35792
CG40452	Snap25	27306
CG4058	Nep4	v100189
CG4058	Nep4	v16668
CG4058	Nep4	v16669
CG4109	Syx8	26013
CG4109	Syx8	v42561
CG4109	Syx8	v42562
CG4109	Syx8	v47154
CG41099	CG17419	34883
CG41099	CG17419	v40076
CG4128	nAChRα6	25835
CG41534	Pp1-Y1	58098
CG4173	Sep2	28004
CG4173	Sep2	v26413
CG4184	MED15	32517
CG4184	MED15	v21809
CG4200	sl	32385
CG4200	sl	32906
CG4200	sl	35604
CG4200	sl	v7173
CG4209	CanB	27307
CG4209	CanB	v21611
CG4212	Rab14	28708
CG4212	Rab14	34654
CG4214	Syx5	29397
CG4214	Syx5	v3857
CG4214	Syx5	v3859
CG42237	CG42237	25877
CG42244	Octβ3R	31108
CG42244	Octβ3R	v106519
CG4226	GluRIIC	25836
CG4226	GluRIIC	v101180
CG42301	CCKLR-17D1	27494
CG42301	CCKLR-17D1	v100760
CG42314	PMCA	31572
CG42314	PMCA	v101743
CG42314	PMCA	v30203
CG42327	CG42327	33356
CG42331	CG42331	v104226
CG42333	Sytβ	27293
CG42340	CG42340	27257
CG42344	brp	25891
CG42349	Pkcδ	28355
CG42403	Ca-β	29575
CG42403	Ca-β	43292
CG42403	Ca-β	v102188
CG42403	Ca-β	v105748
CG42403	Ca-β	v27581
CG4254	tsr	65055
CG4254	tsr	v110599
CG42576	NT1	v110495
CG42576	NT1	v26115
CG42576	NT1	v26116
CG42594	CG42594	25888
CG42594	CG42594	29593
CG42594	CG42594	35006
CG4260	AP-2α	32866
CG4260	AP-2α	v15565
CG42611	mgl	29324
CG42611	mgl	33940
CG4264	Hsc70-4	28709
CG4264	Hsc70-4	34836
CG4266	CG4266	v26472
CG4266	CG4266	v26475
CG4267	CG4267	v2566
CG42701	CngA	26014
CG42701	CngA	v101745
CG42701	CngA	v102783
CG42701	CngA	v28625
CG42701	CngA	v29046
CG42701	CngA	v51844
CG42732	SLO2	32034
CG42734	Ank2	29438
CG42734	Ank2	33414
CG42783	aPKC	25946
CG42783	aPKC	34332
CG42783	aPKC	35001
CG42783	aPKC	35140
CG42783	aPKC	38245
CG42796	5-HT2B	v102356
CG42856	Sik3	28366
CG4303	Bap60	31337
CG4303	Bap60	32503
CG43128	Shab	25805
CG4313	CG4313	32960
CG43143	CG43143	31885
CG43155	CG43155	27033
CG43155	CG43155	55299
CG43164	nw	v102446
CG43164	nw	v12800
CG4322	moody	36821
CG4322	moody	v109601
CG4322	moody	v1800
CG43227	milt	28385
CG43368	cac	27244
CG43368	cac	v104168
CG43388	Hk	28330
CG43398	scrib	29552
CG4356	mAChR-A	27571
CG4370	Irk2	25820
CG4370	Irk2	41981
CG4370	Irk2	v108140
CG4370	Irk2	v4341
CG43743	GluRIB	27673
CG43743	GluRIB	40908
CG43743	GluRIB	41985
CG43743	GluRIB	v106269
CG43745	MsR2	25832
CG43758	sli	31467
CG43758	sli	31468
CG4376	Actn	34874
CG43770	Sxl	34393
CG4379	Pka-C1	31277
CG4379	Pka-C1	31599
CG4379	Pka-C1	35169
CG4389	Mtpα	32873
CG4389	Mtpα	v100021
CG4390	CG4390	v106327
CG4395	hec	29623
CG4408	CG4408	v15235
CG4408	CG4408	v15236
CG4422	Gdi	27309
CG44240	trpm	35527
CG44240	trpm	v107537
CG44240	trpm	v30609
CG44240	trpm	v33669
CG4466	Hsp27	33007
CG4466	Hsp27	33922
CG4482	mol	29429
CG4482	mol	v104668
CG45017	IP3K2	55240
CG45110	tau	28891
CG4521	mthl1	v107488
CG4523	Pink1	31170
CG4523	Pink1	31262
CG4527	Slik	35179
CG4527	Slik	55626
CG4535	Fkbp59	v21862
CG4536	iav	25865
CG4536	iav	v100701
CG4536	iav	v7126
CG4545	SerT	v100584
CG4550	ninaE	31647
CG4560	Arpc3A	27044
CG4574	Plc21C	31269
CG4574	Plc21C	33719
CG4574	Plc21C	v108395
CG4574	Plc21C	v26557
CG4584	dUTPase	v105285
CG4584	dUTPase	v21884
CG4586	CG4586	v21886
CG4591	Tsp86D	28515
CG4608	bnl	34572
CG4626	fz4	v102339
CG4659	Srp54k	62327
CG4720	Ask1	32464
CG4720	Ask1	35331
CG4722	bib	27691
CG4729	Agpat3	50568
CG4735	shu	v26615
CG4755	RhoGAP92B	33391
CG4761	knrl	v47216
CG4764	Vps29	v26625
CG4798	l(2)k01209	35282
CG4798	l(2)k01209	v106934
CG4877	RAF2	34395
CG4880	CG4880	v101030
CG4880	CG4880	v6140
CG4894	Ca-α1D	25830
CG4894	Ca-α1D	33413
CG4894	Ca-α1D	v51490
CG4894	Ca-α1D	v52644
CG4910	CCAP	29569
CG4921	Rab4	33757
CG4926	Ror	v29930
CG4936	CG4936	v101256
CG4936	CG4936	v6253
CG4943	Smurf	v107349
CG4943	Smurf	v24680
CG4943	Smurf	v24681
CG5014	Vap-33	27312
CG5052	pim	40573
CG5052	pim	v100534
CG5059	CG5059	v107493
CG5059	CG5059	v9847
CG5076	Elk	25821
CG5080	CG5080	v106060
CG5081	Syx7	29546
CG5081	Syx7	v5413
CG5105	Plap	31136
CG5105	Plap	v45539
CG5175	kuk	28750
CG5175	kuk	v106855
CG5183	KdelR	v9235
CG5183	KdelR	v9236
CG5210	Idgf6	v100906
CG5210	Idgf6	v12548
CG5215	Zn72D	34969
CG5215	Zn72D	v105954
CG5235	CG5235	27694
CG5235	CG5235	v108305
CG5248	loco	32456
CG5248	loco	v110275
CG5341	Sec6	27314
CG5370	Dcp-1	28909
CG5373	Pi3K59F	33384
CG5403	retn	26309
CG5403	retn	35688
CG5410	Miro	27695
CG5410	Miro	43973
CG5433	Klc	33934
CG5439	CG5439	34093
CG5482	zda	64622
CG5482	zda	v24503
CG5525	CCT4	77358
CG5545	Oli	25979
CG5545	Oli	v104400
CG5559	Sytα	29308
CG5559	Sytα	v9303
CG5562	gbb	34898
CG5610	nAChRα1	28688
CG5621	Grik	25822
CG5629	Ppcs	28778
CG5629	Ppcs	v103831
CG5670	Atpα	28073
CG5670	Atpα	32913
CG5670	Atpα	33646
CG5685	CalX	28306
CG5685	CalX	v104789
CG5685	CalX	v42660
CG5729	Dgp-1	v27490
CG5751	trpA1	v37249
CG5771	Rab11	27730
CG5809	CaBP1	v108439
CG5809	CaBP1	v43148
CG5811	RYa-R	25944
CG5811	RYa-R	v103973
CG5811	RYa-R	v1258
CG5842	nan	31295
CG5842	nan	31674
CG5842	nan	v100090
CG5842	nan	v5260
CG5848	cact	31713
CG5848	cact	34775
CG5890	CG5890	27321
CG5911	ETHR	28783
CG5915	Rab7	27051
CG5974	pll	34733
CG5978	GAPsec	v110396
CG5978	GAPsec	v21001
CG5992	Adgf-A	v110152
CG5996	Trpγ	31298
CG5996	Trpγ	31299
CG5996	Trpγ	v105280
CG5996	Trpγ	v9337
CG5998	Adgf-B	v100933
CG6033	drk	27563
CG6056	AP-2σ	27322
CG6072	sra	27260
CG6072	sra	36900
CG6072	sra	v107654
CG6072	sra	v27546
CG6095	Exo84	28712
CG6117	Pka-C3	27569
CG6117	Pka-C3	39050
CG6117	Pka-C3	55860
CG6127	Ser	28713
CG6134	spz	28538
CG6134	spz	34699
CG6147	Tsc1	31039
CG6147	Tsc1	31314
CG6159	Sec10	27483
CG6199	Plod	34911
CG6199	Plod	v45486
CG6203	Fmr1	27484
CG6203	Fmr1	34944
CG6203	Fmr1	35200
CG6203	Fmr1	v110800
CG6203	Fmr1	v8933
CG6218	CG6218	28386
CG6218	CG6218	v108069
CG6219	cav	v15021
CG6223	βCOP	31709
CG6223	βCOP	33741
CG6231	CG6231	v105194
CG6231	CG6231	v42655
CG6258	RfC38	v12618
CG6258	RfC38	v12620
CG6343	ND-42	28894
CG6343	ND-42	32998
CG6343	ND-42	34526
CG6371	Hug	28705
CG6395	Csp	31290
CG6395	Csp	31669
CG6395	Csp	33645
CG6418	CG6418	32441
CG6418	CG6418	32442
CG6440	Ms	26245
CG6456	Mip	26246
CG6496	Pdf	25802
CG6498	dop	27698
CG6504	Pkd2	v6940
CG6515	TkR86C	31884
CG6521	Stam	27487
CG6530	mthl3	v104033
CG6556	cnk	31759
CG6556	cnk	33366
CG6562	Synj	27489
CG6562	SynJ	34378
CG6562	SynJ	44420
CG6601	Rab6	27490
CG6622	Pkc53E	27491
CG6622	Pkc53E	34716
CG6622	Pkc53E	55864
CG6625	αSnap	29587
CG6625	αSnap	34088
CG6638	CG6638	v110684
CG6647	porin	29572
CG6668	atl	v6719
CG6692	Cp1	32932
CG6692	Cp1	v110619
CG6702	Cbp53E	28302
CG6706	GABA-B-R2	27699
CG6706	GABA-B-R2	50608
CG6706	GABA-B-R2	v110268
CG6706	GABA-B-R2	v1784
CG6713	Nos	28792
CG6718	iPLA2-VIA	36129
CG6718	iPLA2-VIA	v108294
CG6720	Ubc2	31158
CG6721	RasGAP1	31769
CG6737	Vha16-5	25803
CG6757	SH3PX1	27653
CG6783	fabp	34685
CG6798	nAChRβ2	28038
CG6831	rhea	28950
CG6831	rhea	32999
CG6831	rhea	33913
CG6842	Vps4	31751
CG6844	nAChRα2	27493
CG6851	Mtch	28294
CG6897	bora	v35132
CG6897	bora	v35134
CG6919	Octβ1R	31106
CG6919	Octβ1R	31107
CG6936	mth	27495
CG6936	mth	36823
CG6944	Lam	31605
CG6948	Clc	27496
CG6948	Clc	v106632
CG6948	Clc	v22318
CG6965	mthl5	36884
CG6986	Proc-R	29414
CG6992	GluRIIA	27497
CG6992	GluRIIA	v101686
CG7018	Ets65A	v15354
CG7034	Sec15	27499
CG7037	Cbl	27500
CG7057	AP-2μ	28040
CG7062	Rab19	34607
CG7100	CadN	27503
CG7103	Pvf1	v102699
CG7105	Proc	29570
CG7123	LanB1	v23119
CG7123	LanB1	v23121
CG7125	PKD	28717
CG7125	PKD	55898
CG7125	PKD	v6440
CG7127	Exo70	28041
CG7186	SAK	35335
CG7186	SAK	57221
CG7223	htl	35024
CG7223	htl	40627
CG7234	GluRIIB	28718
CG7234	GluRIIB	v105581
CG7234	GluRIIB	v7878
CG7285	AstC-R1	27506
CG7293	Klp68D	29410
CG7359	Sec22	34893
CG7384	CG7384	v7667
CG7395	sNPF-R	27507
CG7411	ort	25824
CG7431	TyrR	25857
CG7433	Gabat	v110468
CG7433	Gabat	v28014
CG7446	Grd	29589
CG7452	Syx17	25896
CG7452	Syx17	v36596
CG7476	mthl7	v102811
CG7485	Oct-TyrR	28332
CG7486	Dredd	34070
CG7486	Dredd	v104726
CG7497	CG7497	34035
CG7507	Dhc64C	28749
CG7524	Src64B	30517
CG7528	Uba2	28569
CG7528	Uba2	35806
CG7530	CG7530	v5872
CG7540	M6	v101757
CG7558	Arp3	32921
CG7563	CalpA	29455
CG7563	CalpA	v101294
CG7563	CalpA	v35261
CG7576	Rab3	31691
CG7576	Rab3	34655
CG7583	CtBP	31334
CG7641	Nca	29461
CG7641	Nca	v100625
CG7659	tap	26209
CG7659	tap	34985
CG7665	Lgr1	27509
CG7670	WRNexo	v100227
CG7700	Gos28	34724
CG7719	gwl	34525
CG7719	gwl	35212
CG7736	Syx6	28505
CG7736	Syx6	v1501
CG7736	Syx6	v1578
CG7736	Syx6	v1579
CG7765	Khc	25898
CG7777	Prip	44464
CG7777	Prip	50695
CG7788	Drice	32403
CG7830	Ostγ	33979
CG7830	Ostγ	34638
CG7840	CG7840	32379
CG7840	CG7840	34954
CG7887	TkR99D	27513
CG7913	wrd	30512
CG7913	wrd	38900
CG7918	mAChR-B	v100217
CG7980	RabX5	28045
CG8024	Rab32	28002
CG8048	Vha44	33884
CG8055	shrb	38305
CG8084	ana	27515
CG8107	CalpB	25963
CG8107	CalpB	v46241
CG8116	TMEM216	v104624
CG8116	TMEM216	v45735
CG8129	Srr	v110407
CG8166	unc-5	33756
CG8166	unc-5	v110155
CG8166	unc-5	v8137
CG8167	Ilp2	31068
CG8167	Ilp2	32475
CG8171	dup	29562
CG8171	dup	v23131
CG8193	PPO2	v107772
CG8193	PPO2	v50284
CG8200	Flo1	45828
CG8200	Flo1	v103938
CG8201	par-1	32410
CG8201	par-1	35342
CG8222	Pvr	37520
CG8222	Pvr	v105353
CG8222	Pvr	v13502
CG8222	Pvr	v13503
CG8222	Pvr	v43459
CG8222	Pvr	v43461
CG8222	Pvr	v977
CG8224	babo	25933
CG8243	CG8243	33927
CG8250	Alk	27518
CG8261	Gγ1	25934
CG8261	Gγ1	34372
CG8261	Gγ1	v28844
CG8269	DCTN2-p50	28596
CG8274	Mtor	32941
CG8274	Mtor	v110218
CG8287	Rab8	27519
CG8340	128up	v110370
CG8340	128up	v35890
CG8348	Dh44	25804
CG8380	DAT	31256
CG8380	DAT	v106961
CG8422	Dh44-R1	28780
CG8442	GluRIA	27521
CG8442	GluRIA	40844
CG8442	GluRIA	40907
CG8442	GluRIA	v108019
CG8442	GluRIA	v44438
CG8472	Cam	34609
CG8472	Cam	v102004
CG8472	Cam	v28242
CG8479	Opa1	32358
CG8532	lqf	27522
CG8556	Rac2	28926
CG8556	Rac2	50350
CG8571	smid	35704
CG8571	smid	v108178
CG8585	Ih	29574
CG8585	Ih	v110274
CG8596	Cln7	v109291
CG8596	Cln7	v5090
CG8604	Amph	28048
CG8604	Amph	39015
CG8604	Amph	53971
CG8606	RhoGEF4	31178
CG8606	RhoGEF4	v105830
CG8639	Cirl	27524
CG8639	Cirl	34821
CG8666	Tsp39D	25829
CG8681	clumsy	28351
CG8704	dpn	26320
CG8704	dpn	v106181
CG8705	Pnut	65157
CG8705	Pnut	v11791
CG8713	Sand	25853
CG8713	Sand	v47977
CG8743	Trpml	31294
CG8743	Trpml	31673
CG8770	Gβ76C	28507
CG8770	Gβ76C	v104745
CG8770	Gβ76C	v28869
CG8776	nemy	v40803
CG8776	nemy	v7909
CG8782	Oat	v107178
CG8782	Oat	v28952
CG8784	PK2-R1	29624
CG8791	MFS12	34728
CG8791	MFS12	v7945
CG8795	PK2-R2	28781
CG8833	CG8833	v106965
CG8843	Sec5	27526
CG8889	Mppe	v108190
CG8893	Gapdh2	26302
CG8893	Gapdh2	v106562
CG8930	rk	31958
CG8936	Arpc3B	27528
CG8964	otk2	v29908
CG8964	otk2	v6553
CG8965	rau	v102683
CG8965	rau	v23661
CG8967	otk	25790
CG8983	ERp60	33935
CG8983	ERp60	v51675
CG8985	MsR1	27529
CG9012	Chc	27530
CG9012	Chc	34742
CG9012	Chc	v103383
CG9012	Chc	v23666
CG9012	Chc	v24789
CG9023	Drip	44661
CG9088	lid	28944
CG9100	Rab30	31120
CG9113	AP-1γ	27533
CG9122	Trh	25842
CG9126	Stim	27263
CG9126	Stim	41758
CG9126	Stim	41759
CG9126	Stim	51685
CG9126	Stim	52911
CG9126	Stim	v106256
CG9126	Stim	v47073
CG9139	Rabex-5	29357
CG9140	ND-51	29534
CG9140	ND-51	v108865
CG9148	scf	HMS01319
CG9148	scf	v105422
CG9153	Herc4	v108584
CG9153	Herc4	v37221
CG9191	Klp61F	33685
CG9194	CG9194	25921
CG9212	Nipsnap	34887
CG9224	sog	v105853
CG9239	B4	31706
CG9239	B4	v102327
CG9241	Mcm10	v103568
CG9258	nrv1	v103702
CG9261	nrv2	28666
CG9262	Shal	31879
CG9281	CG9281	58189
CG9326	vari	28599
CG9326	vari	35193
CG9336	CG9336	31988
CG9336	CG9336	v104986
CG9338	CG9338	v8609
CG9339	sky	v108736
CG9339	sky	v44655
CG9345	Adgf-C	v16643
CG9361	Task7	27264
CG9361	Task7	53279
CG9375	Ras85D	29319
CG9388	AP-1μ	27534
CG9391	CG9391	60087
CG9425	CG9425	34099
CG9425	CG9425	v106833
CG9474	Snap24	28719
CG9520	C1GalTA	v110406
CG9520	C1GalTA	v2826
CG9531	HemK1	v103937
CG9533	rut	27035
CG9539	Sec61α	35730
CG9539	Sec61α	v109660
CG9543	εCOP	28890
CG9543	εCOP	v107588
CG9575	Rab35	28342
CG9621	Adgf-D	v110490
CG9623	if	27544
CG9635	RhoGEF2	31239
CG9635	RhoGEF2	34643
CG9637	Task6	28015
CG9652	Dop1R1	31765
CG9696	dom	31054
CG9696	dom	34827
CG9699	Sep4	31119
CG9699	Sep4	41859
CG9699	Sep4	v7742
CG9704	Nrt	28742
CG9739	fz2	31312
CG9739	fz2	31390
CG9746	Vps15	34092
CG9753	AdoR	27536
CG9778	Syt14	28365
CG9819	CanA-14F	38966
CG9819	CanA-14F	v109858
CG9819	CanA-14F	v30105
CG9834	EndoB	27537
CG9834	EndoB	34935
CG9842	Pp2B-14D	25929
CG9842	Pp2B-14D	40872
CG9842	Pp2B-14D	v103144
CG9842	Pp2B-14D	v46873
CG9885	dpp	25782
CG9885	dpp	31172
CG9885	dpp	31530
CG9885	dpp	31531
CG9885	dpp	33618
CG9885	dpp	33628
CG9885	dpp	33767
CG9885	dpp	35214
CG9885	dpp	36779
CG9887	VGlut	27538
CG9887	VGlut	40845
CG9887	VGlut	40927
CG9901	Arp2	27705
CG9906	Cnx14D	v102924
CG9906	Cnx14D	v5597
CG9918	PK1-R	27539
CG9935	Ekar	28506
CG9972	spz5	v102389
CG9977	AhcyL1	28523
CG9977	AhcyL1	v36193
CG9994	Rab9	31688

### Sheet: Table S3_CN target screen
Table S3. Summary of CN target RNAi screen.
Related to Figure 5.
CG#	Gene	Stock #	zyd;;Repo-gal4 phenotype
CG10079	Egfr	25781	No phenotype
CG10079	Egfr	31525	No phenotype
CG10369	Irk1	42644	No phenotype
CG10369	Irk1	v107389	No phenotype
CG10369	Irk3	26720	No phenotype
CG10369	Irk3	v101174	No phenotype
CG1044	dos	31766	No phenotype
CG10497	Sdc	51723	No phenotype
CG1063	Itp-r83A	25937	slightly enhanced seizures
CG1063	Itp-r83A	51686	slightly enhanced seizures
CG1063	Itp-r83A	51795	slightly enhanced seizures
CG1063	Itp-r83A	v6484	slightly enhanced seizures
CG11001	Fkbp12	58245	No phenotype
CG11001	FKBP12	v45014	No phenotype
CG11124	sPLA2	v104059	Enhanced seizures/ paralysis
CG11172	NFAT	32652	No phenotype
CG11172	NFAT	33593	No phenotype
CG11172	NFAT	36269	No phenotype
CG11172	NFAT	51422	No phenotype
CG11172	NFAT	v107032	No phenotype
CG11172	NFAT	v30566	No phenotype
CG11324	homer	27271	No phenotype
CG11324	homer	v18061	No phenotype
CG11348	nAChRβ1	31883	No phenotype
CG11958	Cnx99A	41911	No phenotype
CG12127	amx	63589	No phenotype
CG12210	Syb	38234	No phenotype
CG12210	Syb	v30605	No phenotype
CG12264	Nfs1	32877	No phenotype
CG12500	stnA	28510	Lethal
CG13701	skl	28678	No phenotype
CG14026	tkv	31040	No phenotype
CG1403	Sep1	27709	No phenotype
CG1403	Sep1	v101445	Slightly enhanced seizures
CG1416	CG1416	28762	No phenotype
CG14296	EndoA	27679	zyd rescue
CG14296	EndoA	v24618	Lethal
CG14715	CG14715	v12828	No phenotype
CG15224	CkIIbeta	31254	No phenotype
CG15855	Eip63F-1	v102809	No phenotype
CG1609	Gcn2	35355	No phenotype
CG17216	KP78b	35360	No phenotype
CG17216	KP78b	35449	No phenotype
CG17291	Pp2A-29B	29384	No phenotype
CG17291	Pp2A-29B	43283	No phenotype
CG17336	Lcch3	32019	No phenotype
CG17336	Lcch3	50668	No phenotype
CG18102	Shi	28513	Lethal
CG18102	Shi	36921	Lethal
CG18102	Shi	v105971	Lethal
CG18102	Shi	v3798	Lethal
CG18745	CG18745	v100208	No phenotype
CG1921	sty	31515	No phenotype
CG1921	sty	36709	No phenotype
CG1921	sty	v6948	No phenotype
CG2160	Socs44A	42830	No phenotype
CG2185	elm	v29477	No phenotype
CG2331	TER94	31968	No phenotype
CG2331	TER94	32869	No phenotype
CG2520	lap	28358	No phenotype
CG2520	lap	39021	No phenotype
CG2520	lap	55241	No phenotype
CG2520	lap	v105767	No phenotype
CG2520	lap	v12732	No phenotype
CG2621	sgg	31308	No phenotype
CG2621	sgg	31309	No phenotype
CG2621	sgg	35364	No phenotype
CG2621	sgg	38293	No phenotype
CG2699	Pi3K21B	36810	No phenotype
CG2791	CD98hc	57746	No phenotype
CG2903	Hrs	28026	No phenotype
CG2903	Hrs	33900	zyd rescue
CG2903	Hrs	34086	zyd rescue
CG2921	CG2921	52965	No phenotype
CG30496	CG30496	v21244	No phenotype
CG31045	Mhcl	51456	No phenotype
CG32451	SPoCk	28352	No phenotype
CG32451	SPoCk	44040	No phenotype
CG32451	SPoCk	v22975	No phenotype
CG32498	dnc	27250	No phenotype
CG34157	Dys	31553	No phenotype
CG34157	Dys	55641	No phenotype
CG34405	NaCP60E	26012	No phenotype
CG3714	Naprt	61875	No phenotype
CG3887	SelT	53265	No phenotype
CG3966	ninaA	v51855	No phenotype
CG4001	Pfk	34336	No phenotype
CG4006	Akt1	31701	No phenotype
CG4032	Abl	28325	No phenotype
CG41534	Pp1-Y1	58098	No phenotype
CG4260	AP-2α	32866	No phenotype
CG4260	AP-2α	v15565	No phenotype
CG4267	CG4267	v2566	No phenotype
CG43143	CG43143	31885	No phenotype
CG4379	Pka-C1	31277	Seized, but faster recovary?
CG4379	Pka-C1	31599	No phenotype
CG4379	Pka-C1	35169	No phenotype
CG44159	Irk1	25823	No phenotype
CG45017	IP3K2	55240	No phenotype
CG4535	FKBP59	v21862	No phenotype
CG4574	Plc21C	31269	No phenotype
CG4574	Plc21C	33719	No phenotype
CG4574	Plc21C	v108395	No phenotype
CG4574	Plc21C	v26557	No phenotype
CG4659	Srp54k	62327	No phenotype
CG4722	bib	27691	No phenotype
CG4729	Agpat3	50568	No phenotype
CG4735	shu	v26615	No phenotype
CG4764	Vps29	v26625	No phenotype
CG5370	Dcp-1	28909	No phenotype
CG5482	zda	64622	No phenotype
CG5482	zda	v24503	No phenotype
CG5525	CCT4	77358	No phenotype
CG5729	Dgp-1	v27490	No phenotype
CG5890	CG5890	27321	No phenotype
CG5974	pll	34733	No phenotype
CG6033	drk	27563	No phenotype
CG6072	sra	27260	Slightly enhanced seizures
CG6072	sra	36900	No enhancent
CG6072	sra	v107654	Slightly enhanced seizures
CG6072	sra	v27546	Slightly enhanced seizures
CG6562	SynJ	27489	No phenotype
CG6562	SynJ	34378	No phenotype
CG6562	Synj	44420	No phenotype
CG6721	RasGAP1	31769	No phenotype
CG6948	Clc	27496	Lethal
CG6948	Clc	v22318	Lethal
CG7446	Grd	29589	No phenotype
CG7583	CtBP	31334	No phenotype
CG7788	Drice	32403	No phenotype
CG7913	wrd	30512	No phenotype
CG7913	wrd	38900	No phenotype
CG8055	shrb	38305	No phenotype
CG8201	par-1	32410	No phenotype
CG8201	par-1	35342	No phenotype
CG8222	Pvr	37520	No phenotype
CG8222	Pvr	v105353	No phenotype
CG8222	Pvr	v13502	No phenotype
CG8222	Pvr	v13503	No phenotype
CG8222	Pvr	v43459	No phenotype
CG8222	Pvr	v43461	No phenotype
CG8222	Pvr	v977	No phenotype
CG8224	babo	25933	No phenotype
CG8604	Amph	28048	No phenotype
CG8604	Amph	39015	Partly lethal
CG8604	Amph	53971	No phenotype
CG8713	Sand	25853	Lethal
CG8713	Sand	v47977	Seizures on wildtype background
CG9012	Chc	27530	Lethal
CG9012	Chc	34742	Lethal
CG9012	Chc	v23666	Lethal
CG9281	CG9281	58189	No phenotype
CG9339	sky	v108736	No phenotype
CG9339	sky	v44655	No phenotype
CG9375	Ras85D	29319	No phenotype
CG9391	CG9391	60087	No phenotype
CG9834	EndoB	27537	No phenotype
CG9834	EndoB	34935	No phenotype
